# An extinct clade sister to Eumetazoa: On the phylogeny of the Cambrian chancelloriids

**DOI:** 10.1101/2024.07.22.604532

**Authors:** Hao Yun, Xingliang Zhang, Glenn A. Brock, Jian Han, Luoyang Li, Bing Pan, Guoxiang Li, Joachim Reitner

## Abstract

The notable disparity of animal body plans can be traced back to the morphological innovations during the Cambrian explosion and represented by a number of exceptionally preserved soft-bodied and skeletal fossils that provide a compelling narrative for animal evolution. Chancelloriids, one of the extinct groups of Cambrian animals, have a distinctive body that characterized by a sclerite-bearing, flexible integument and a single apical opening leading into a central cavity devoid of unequivocal internal organs. Their phylogenetic position within the Metazoa, however, is controversial. Here, we describe new soft-bodied fossils of chancelloriids from the 518-million-year-old Chengjiang biota of China, which corroborate the unique bauplan pattern and reveal exquisite integument microstructures. The tiny protuberances and wrinkling structures of the integument are interpreted to be related to primitive epithelial contraction, suggesting that chancelloriids were a group of basal epitheliozoans and constitute an evolutionary clade that branched below all extant eumetazoans while above or close to the placozoans. Thus, the chancelloriid body plan likely filled one of the anatomical gaps between the Placozoa and the Eumetazoa.

---

The lineages of non-bilaterian basal metazoans, including Porifera, Cnidaria, Ctenophora and Placozoa, are remarkably disparate in anatomy and characterized by various asymmetrical or radially-symmetrical, diploblastic-grade (though questioned in poriferans) body plans (Martindale 2005; Dohrmann & Wörheide 2013; Dunn *et al*. 2015). In recent years, by means of a series of phylogenomic analyses, the relationship within Bilateria has been well deciphered, however, the placement of different basal metazoans that can largely reflect the early evolutionary history of animals are still in dispute (Martindale 2005; Dunn *et al*. 2008; Feuda *et al*. 2017; Pett *et al*. 2019). Hence, it is imperative to resort to fossil records (representing distinct lineages) of basal metazoans that reveal the historical dimension, in order to restore the picture for the early branching metazoan clades and fill the gaps of anatomical designs among extant taxa (Budd 2003).

The remarkable disparity of animal body plans can be traced back to the Ediacaran-Cambrian transition (560–510 Ma; namely Cambrian explosion) and represented by a number of exceptionally-preserved soft-bodied and skeletal fossils that provide a compelling narrative for the animal evolution (Shu 2008; Erwin *et al*. 2011; Erwin & Valentine 2013; Zhang & Shu 2021). Small shelly fossils (SSFs), dominated by non-bilaterian basal metazoans and protostomes, are particularly striking elements of the Cambrian Explosion; many of them once assigned to ‘Problematica’ or as bizarre disarticulated or cataphract elements from complex scleritomes, have led to heated debates regarding their biological affinities and phylogenetic positions (Bengtson & Missarzhevsky 1981; Bengtson *et al*. 1990; Qian *et al*. 1999; Bengtson 2005). Thus, integrated fossil evidence from isolated three-dimensional biomineralized sclerites along with superb articulated scleritome materials from the Konservat-Lagerstätten, is an effective way to accurately reconstruct the anatomy, morphology, and phylogenetic relationships of the enigmatic taxa (Conway Morris & Peel 1990; Bengtson 2005), such as the extinct Chancelloriida.

Chancelloriids were initially described as a family of the Porifera based on specimens from the Burgess Shale (Walcott 1920). Later, abundant and diverse isolated chancelloriid sclerites have been found in Cambrian SSFs worldwide (e.g., Sdzuy 1969; Luo *et al*. 1982; Bengtson *et al*. 1990; Qian *et al*. 1999; Yun *et al*. 2016; Yun & Zhang *et al*. 2019). Meanwhile, the family Chancelloriidae Walcott, 1920 was elevated to the order Chancelloriida Walcott, 1920 (Sdzuy 1969; Bengtson & Collins 2015). Although chancelloriids have long been interpreted as sponge or sponge-grade organisms due to their erected sac-like body, absence of organs, and sessile filter-feeding lifestyle (Walcott 1920; Sdzuy 1969; Rigby 1978; Cong *et al*. 2018), it is now clear that they had an epitheliozoan-grade flexible integument and a single, apical body opening (the apical orifice) (Bengtson & Hou 2001; Janussen *et al*. 2002; Randell *et al*. 2005; Bengtson & Collins 2015; Cong *et al*. 2018; Yun *et al*. 2018). The external calcareous (aragonitic) sclerites bedecked on the surface of integument possess relatively complex microstructures that resemble skeletal structures as seen in halkieriids, siphogonuchitids, and other ‘coeloscleritophorans’ (a group of ‘problematic’ bilaterians) (Bengtson & Missarzhevsky 1981; Bengtson 2005; Porter 2008). These similarities have complicated the phylogenetic identification of chancelloriids. In particular, the scleritome-bearing benthic vagrant animal halkieriids and their relatives have conclusively been recognized as stem or crown group lophotrochozoans (Conway Morris & Peel 1990; Conway Morris & Caron 2007) that possessed a body plan, trophic mode and life habit far removed from chancelloriids. Hence, chancelloriids were more plausibly proposed to be non-bilaterian basal metazoans (Bengtson & Collins 2015; Yun *et al*. 2018; Yun & Zhang *et al*. 2021), though their detailed zoological affinity is still in a state of flux.

Exceptionally preserved fossils of chancelloriids from the Cambrian Chengjiang biota (*ca*. 518 million years ago (Ma)) of China are described herein, which reveal distinctive epithelial microstructures and thus will help shedding new light on the phylogeny and early evolution of non-bilaterian basal metazoans.
