## Appendix; Data for "An extinct clade sister to Eumetazoa: On the phylogeny of the Cambrian chancelloriids": Supp.file.3_DataS1.xlsx

### Sheet: Sheet3
Age (Cambrian Stages)	Location (paleo-continents)	Formation	Rock characteristics	Genera	Preservation	References	Remarks
lower-middle Fortunian	Siberia	upper Ust’-Yudoma Formation	dolomitic limestone	?Chancelloria	isolated sclerites	Khomentovsky et al., 1990; Zhu et al., 2017	Specific restudy is required.
lower-middle Fortunian	South China	Kuanchuanpu Formation	sandy limestone	Chancelloria, Cambrothyra	isolated sclerites	Yang XH et al., 1983; Fu JH, 1983; Steiner et al., 2004	The Kuanchuanpu Cambrothyra was reported by Steiner et al. (2004), though this record requires reexamination.
middle Fortunian	Mongolia	Bayan Gol Formation	thin-bedeed limestome	Chancelloria (only in the genera name list)	isolated sclerites	Voronin et al., 1982; Brasier et al., 1996; Khomentovsky and Gibsher, 1996	Specific restudy is required.
middle-upper Fortunian	South China	Huangshandong Formation	siltstone and dolostone	Chancelloria	isolated sclerites	Qian et al., 1979; Qian, 1989	Restudy on strata correlation is reqired.
middle-upper Fortunian to lower Stage 2	Pakistan	Hazira Formation	mud limestone	Chancelloria (only in the genera name list)	isolated sclerites	Mostler, 1980	Specific restudy is required.
upper Fortunian to lower Stage 2	Mongolia	upper Salaagol Formation	grainstone and macrobialaminite	Chancelloria (only in the genera name list)	isolated sclerites	Pruss et al., 2019	Specific restudy is required.
upper Fortunian to lower Stage 2	South China	upper Maidiping Formation	dolostone	Chancelloria	isolated sclerites	Yin et al., 1980; Qian, 1989; Li, 1999
upper Fortunian to middle Stage 2	South China	Zhongyicun to Dahai members of Zhujiaqing Formation	dolomitic limestone and dolostone	Chancelloria	isolated sclerites	Luo et al., 1982; Parkhaev and Demidenko, 2010; Moore, Li and Porter, 2014
lower Stage 2	Siberia	Kugda-Yuryakh and Emyaksin formations	mud and oolitic limestones	Chancelloria, ?Single-rayed sclerites	isolated sclerites	Kouchinsky et al., 2017
middle Stage 2	South China	Tianzhushan Member	dolostone	Chancelloria, Cambrothyra	isolated sclerites	Zhao XF et al., 2024
middle Stage 2	East Gondwana (Australia)	mid to upper Mt. Terrible Formation	calcareous sandstone	Chancelloria, Allonnia, Eremactis	isolated sclerites	Jacquet et al., 2017; Yun et al., 2021b
middle to upper Stage 2	Siberia	“Piestrocvietnaja” Formation	glauconitic limestone	Chancelloria, Allonnia, Archiasterella	isolated sclerites	Dzik, 1994
upper Stage 2	South China	Shiyantou Formation	calcareous siltstone	Chancelloria, Allonnia, Archiasterella, Dimidia	isolated sclerites	Luo et al., 1982; Parkhaev and Demidenko, 2010; Moore, Li and Porter, 2014
upper Stage 2	South China	mid member of Jiulaodong Formation	dolostone and dolomitic siltstone	Chancelloria, Archiasterella	isolated sclerites	Yin et al., 1980; Qian, 1989
upper Stage 2	East Gondwana (India)	lower Tal Formation	calcareous siltstone	Allonnia, ?Dimidia	isolated sclerites	Kumar et al., 1987; Bhatt, 1989
upper Stage 2 to middle Stage 3	Laurentia	Puerto Blanco Formation		Chancelloria, Allonnia, Archiasterella	isolated sclerites	Devaere et al., 2019
upper Stage 2 to middle Stage 3	Tarim	Yurtus Formation	dolostone and dolomitic limestone	Chancelloria, Allonnia, Archiasterella	isolated sclerites	Qian JX and Xiao, 1984; Qian, 1989; Xiao and Duan, 1992
upper Stage 2 to upper Stage 3	West Gondwana (France)	upper Marcory Formation and Pardailhan Formation	nodular limestone	Chancelloria, Allonnia, Archiasterella	isolated sclerites	Álvaro et al., 2002; Devaere et al., 2014a, b
upper Stage 2 to upper Stage 3	Siberia	Emyaksin Formation	glauconitic limestone	Chancelloria, ?Allonnia, Archiasterella	isolated sclerites	Kouchinsky et al., 2015
upper Stage 2 to upper Stage 3	East Gondwana (Australia)	Parara, Kulpara and Ajax limestones	grainstone and reef limestone	Chancelloria, Allonnia, Archiasterella, Eremactis	isolated sclerites	Bengtson et al., 1990; Gravestock et al., 2001; Yun et al., 2021b
lower Stage 3	West Gondwana (Spain)	Pedroche Formation	reef and oolitic limestone	Chancelloria, Allonnia, Archiasterella	isolated sclerites	Fernández-Remolar, 2001; Creveling et al., 2013
lower Stage 3	Avalonia	Cuslett and Fosters Point formations	oncolitic limestone	Chancelloria, ?Archiasterella	isolated sclerites	Landing, 1991; Landing and Murphy, 1991
lower Stage 3	Avalonia	Hyolithes Limestone	bioclastic grainstone	Chancelloria	isolated sclerites	Brasier, 1984
lower Stage 3	South China	Xihaoping Formation	mud and dolomitic limestones	Chancelloria, Allonnia, Archiasterella, Cambrothyra	isolated sclerites	Qian and Zhang SB, 1983; Duan, 1984; Wang and Xu, 1987; Qian, 1989; Ding et al., 1990; Li GX et al., 2004; Steiner et al., 2004; Moore et al., 2010; Yang, Steiner and Keupp, 2015; Zhang ZL et al., 2020
lower to middle Stage 3	South China	Yu'anshan Formation	siltstone and shale	Allonnia, Nidelric, Dimidia	soft bodies, scleritomes, and isolated sclerites	Bengtson and Hou, 2001; Janussen, Steiner and Zhu, 2002; Hou et al., 2014; Yun, Zhang and Li, 2018; Cong et al., 2018; Sun et al., 2020	Chengjiang biota
lower to middle Stage 3	South China	upper Jiulaodong Formation	dolostone and dolomitic siltstone	Chancelloria	isolated sclerites	Yin et al., 1980
lower to middle Stage 3	South China	lower Shuijingtuo Formation	nodular limestone	Chancelloria, Allonnia, Archiasterella	isolated sclerites	Li GX et al., 2004; Wang Y et al., 2010; Yang, Steiner and Keupp, 2015
lower to middle Stage 3	South China	lower Shuijingtuo Formation	siltstone and shale	Allonnia	isolated sclerites (for now)	Fu et al., 2019	Qingjiang biota
lower to middle Stage 3	South China	middle Guojiaba Formation	siltstone and shale	Allonnia	isolated sclerites and scleritomes	Yun et al., 2021a
lower Stage 3 to lower Stage 4	Avalonia	Weymouth Formation	packstone	Chancelloria	isolated sclerites	Landing, 1988
middle to upper Stage 3	Laurentia	upper Tindir Group	argillaceous rocks and shale	?Chancelloria	isolated sclerites	Allison, 1988	In thin sections
middle to upper Stage 3	West Gondwana (Germany)	mid member of Zwethau Formation	bedded limestone and dolostone	Chancelloria, Allonnia, Archiasterella	isolated sclerites	Elicki, 1994
middle to upper Stage 3	East Gondwana (Australia)	Parara Limestone	grainstone and reef limestone	Chancelloria	isolated sclerites	Demidenko, 2000
upper Stage 3	South China	lower Mingxinsi Formation	silty limestone	Archiasterella	isolated sclerites	Qian, 1989
upper Stage 3	West Gondwana (Germany)	upper Ludwigsdorf member of Charlottenhof Formation	bedded limestone	Chancelloria, Allonnia, Archiasterella	isolated sclerites	Elicki and Schnidor, 1992; Elicki, 1994
upper Stage 3	East Gondwana (Australia)	upper Mernmerna Formation	packstone	Chancelloria	isolated sclerites	Gravestock et al., 2001; Topper et al., 2009
upper Stage 3	Laurentia	Poleta Formation	shale	Chancelloria	scleritomes	English and Babcock, 2010	Indian Springs fauna
upper Stage 3	Baltica	Gislöv Formation	bioclastic limestone	?Chancelloria	isolated sclerites	Álvaro, Ahlberg and Axheimer, 2010	In thin sections
upper Stage 3	Laurentia	Maitlen Formation		?Chancelloria	isolated sclerites	Hampton, 1979	Specific restudy is required.
upper Stage 3 to lower Stage 4	Laurentia	Sekwi Formation	packstone and sandstone	Chancelloria, Archiasterella	scleritomes and isolated sclerites	Randell et al., 2005; Dilliard et al., 2010	Scleritomes on the bed surface
upper Stage 3 to lower Stage 4	North China	Xinji Formation	bioclastic grainstone	Chancelloria, Allonnia, Archiasterella	isolated sclerites	He et al., 1984; Pei et al., 1992; Yun et al., 2016, 2019b, 2021b
lower Stage 4	South China	Wulongqing Formation	siltstone and mudstone	Allonnia, Nidelric	soft bodies and scleritomes	Hu et al., 2010, 2013; Zhao, Li and Selden, 2018; Chen FY et al., 2018	Guanshan biota
lower Stage 4	East Gondwana (Australia)	Emu Bay Shale	siltstone and shale	Chancelloria	scleritomes	Paterson et al., 2016; Yun et al., 2019a	Emu Bay Shale
lower Stage 4	Laurentia	Browns Pond Formation		Chancelloria	isolated sclerites	Landing and Bartowski, 1996
Stage 4	South China	Mufushan Formation	limestone and dolostone	Chancelloria	isolated sclerites	Zhang SG, 1995
middle Stage 4	Laurentia	Forteau Formation	siltstone and limestone	Chancelloria, Archiasterella	isolated sclerites	James and Klappa, 1983; Skovsted and Peel, 2007; Knight et al., 2017
middle Stage 4	Laurentia	Bastion and Ella Island formations	limestones	Chancelloria, Allonnia, Eremactis, ?Dimidia	isolated sclerites	Skovsted, 2006b
middle Stage 4	South China	Balang Formation	silty mudstone and shale	Chancelloria, Archiasterella	soft bodies and scleritomes	Liu and Lei, 2013; Zhang H et al., 2024	Balang fauna
middle Stage 4	Laurentia	Kinzers Formation		Chancelloria	isolated sclerites	Skovsted and Peel, 2010
middle to upper Stage 4	East Gondwana (Australia)	Wirrealpa and Ramsay limestones	nodular and sandy limestone	Chancelloria, Archiasterella, ?Allonnia	isolated sclerites	Brock and Cooper, 1993
upper Stage 4	Laurentia	Anse Maranda Formation'		Chancelloria	isolated sclerites	Landing et al., 2002
upper Stage 4	Laurentia	basal Emigrant Formation	argillite and limestone	Chancelloria, Allonnia	isolated sclerites	Skovsted, 2006a; Wotte and Sundberg, 2017
upper Stage 4	Laurentia	Henson Gletscher Formation		Chancelloria, Allonnia	isolated sclerites	Peel et al., 2016
upper Stage 4 to lower Wuliuan	Laurentia	Pioche Formation	interbedded limestone and siltstone	Chancelloria, Allonnia, ?Archiasterella	isolated sclerites	Wotte and Sundberg, 2017; Moore et al., 2021
upper Stage 4 to lower Wuliuan	East Gondwana (Antactica)	Shackleton Formation	limestone erratics	Chancelloria, Archiasterella, Dimidia	isolated sclerites	Wrona, 2004
upper Stage 4 to lower Wuliuan	West Gondwana (Itaty)	Campo Pisano Formation	nodular limestone	Chancelloria, ?Allonnia	isolated sclerites	Elicki and Pillola, 2004; Elicki, 2005
upper Stage 4 to lower Wuliuan	East Gondwana (Australia)	Pincally Formation	siltstone and bedded limestone	Chancelloria, Archiasterella	isolated sclerites	Brock and Percival, 2006
upper Stage 4 to middle Wuliuan	Laurentia	Ledger Formation		Allonnia	isolated sclerites	Walcott, 1920; Stose and Jonas, 1933
upper Stage 4 to upper Wuliuan	East Gondwana (India)	Parahio Formation	sandstone and bedded limestone	Chancelloria, Archiasterella	isolated sclerites	Gilbert et al., 2016
lower Wuliuan	West Gondwana (Spain)	upper member of Láncara Formation	oolitic and bioclastic limestone	Chancelloria, Allonnia, Archiasterella, Dimidia	isolated sclerites	Clausen and Álvaro, 2006
upper Stage 4 to lower Wuliuan	Laurentia	Mount Cap Formation	shale and bedded limestone	Chancelloria	scleritomes	Butterfield and Nicholas, 1994, 1996	Little Bear fauna
lower Wuliuan	Laurentia	El Gavilán Formation		Chancelloria, Allonnia	isolated sclerites	Cuen et al., 2013; Cuen-Romero et al., 2016
lower Wuliuan to lower Drumian	Siberia	upper Kuonamka Formation	limestone and shale	Chancelloria, Archiasterella	isolated sclerites	Kouchinsky et al., 2011
middle Wuliuan	Laurentia	Bright Angel Shale		Chancelloria	isolated sclerites	Elliott and Martin, 1987
Wuliuan	West Gondwana (Jordan)	lower Numayri member of Burj Formation	limestone and dolomitic limestone	Chancelloria, Archiasterella	isolated sclerites	Elicki, 2011
Wuliuan	West Gondwana (Argentina)	Soldano member of La Laja Fm, Los Ratones Fm, Los Túneles Fm, upper San Isidro Fm, lower San Martín Fm	silty limestone	Chancelloria, ?Archiasterella	isolated sclerites	Beresi and Rigby, 1994; Beresi, 2003; Beresi et al., 2021
Wuliuan	South China	Kaili Formation	siltstone and mudstone	Chancelloria, Allonnia	soft bodies and scleritomes	Zhao YL et al., 1999, 2005, 2011; Harvey et al., 2012	Kaili biota
Wuliuan	South China	upper Damao Group	thick-bedded dolostone	Chancelloria, Archiasterella, ?Dimidia	isolated sclerites	Jiang and Huang, 1986
Wuliuan	West Gondwana (Mexico) Laurentia?	Arrojos Formation	shale and limestone	Chancelloria, Allonnia	isolated sclerites	Cuen et al., 2013
middle to upper Wuliuan	East Gondwana (Australia)	Beetle Creek Formation	siltstone and bedded limestone	Chancelloria, Allonnia, Archiasterella	isolated sclerites	Mehl, 1998
middle to upper Wuliuan	Laurentia	Burgess Shale	shale and siltstone	Chancelloria, Allonnia, Archiasterella	soft bodies and scleritomes	Walcott, 1920; Bengtson and Collins, 2015	Burgess Shale
middle to upper Wuliuan	Laurentia	Stephen Formation	shale	Allonnia	scleritomes	Caron et al., 2010
middle to upper Wuliuan	Laurentia	El Gavilán Formation		Chancelloria, Allonnia, Archiasterella	isolated sclerites	Beresi et al., 2019
Wuliuan to Drumian	North China (Korea)	Maseong Formation	limestone and calcareous siltstone	Chancelloria, Archiasterella	isolated sclerites	Lee, 2006, 2008
upper Wuliuan to lower Drumian	Laurentia	Wheeler Formation	shale and siltstone	Chancelloria	soft bodies and scleritomes	Rigby, 1978; Janussen, Steiner and Zhu, 2002	Wheeler Shale
upper Wuliuan to lower Drumian	Laurentia	Marjum Formation		Chancelloria	?isolated sclerites	Robison, 1964	Specific restudy is required.
upper Wuliuan to middle Drumian	North China (Korea)	Myobong and Daegi formations	supper and thick-bedded limestone	Chancelloria, Allonnia	isolated sclerites	Lee et al., 1992; Hong et al., 2016
Drumian to Guzhangian	South China	Huaqiao Formation	mud dolostone	Chancelloria, Archiasterella	isolated sclerites	Zhu CF et al., 2003
Drumian to Guzhangian	West Gondwana (Argentina)	San Isidro Formation	silty limestone	Chancelloria, Archiasterella	isolated sclerites and scleritomes	Beresi and Rigby, 1994, 2013; Beresi, 2003	Scleritomes on the bed surface
Guzhangian	Laurentia	Riley Formation		Chancelloria	isolated sclerites	King and Chafetz, 1983
Guzhangian to Paibian	Peri-Gondwana (Iran)	upper Mila Formation	grainstone and sandstone	Chancelloria, Archiasterella	isolated sclerites	Mostler and Mosleh-Yazdi, 1976; Kruse and Zhuravlev, 2008	Specific restudy is required.
Paibian	Laurentia	Collier Shale		chancelloriids	isolated sclerites	Hohensee and Stitt, 1989	Specific restudy is required.
Jiangshan	North China	Changshan Formation	thin-bedeed limestome	Chancelloria	isolated sclerites	Han et al., 2019
